# Olfactory biopsy analysis of Alzheimer’s pathobiology across disease stages

**DOI:** 10.1101/2025.11.11.687356

**Authors:** Vincent M. D’Anniballe, Sarah Kim, John B. Finlay, Michael Wang, Tiffany Ko, Sheng Luo, Heather E. Whitson, Kim G. Johnson, Bradley J. Goldstein

## Abstract

Alzheimer’s Disease (AD) is a neurodegenerative condition affecting millions worldwide. Defining early pathobiological events remains challenging, in part due to inaccessibility of neural tissue. Because olfactory neurons are accessible, and olfactory loss is prevalent in AD, we evaluated olfactory brush biopsies from controls, individuals with cerebrospinal fluid (CSF) biomarker-confirmed AD, and cognitively typical individuals whose positive biomarkers signal a pre-clinical AD stage. We define via single cell RNA-sequencing (n=22 subjects) conserved neuroinflammatory T cell, myeloid, and olfactory neuron changes detectable even in pre-clinical AD subjects. Activated memory T cell states were a hallmark of pre-clinical AD, paralleling CSF T cell phenotypes seen in advanced disease, accompanied by both microglia-like inflammatory programs and olfactory neuron inflammatory injury. Together, our findings establish a novel platform permitting analysis of neural tissue in AD at its earliest stages.
