## Supplementary material for "Olfactory biopsy analysis of Alzheimer’s pathobiology across disease stages": Table S5

AlzStatus	Delta Z combo score
Control	1.1697999927927765
Control	1.5085837343553687
Control	1.495794529086473
Control	1.5780255060474946
Control	1.582602544199505
Control	1.3937837086929203
PreClinical	2.079071415
PreClinical	2.0683950155704967
PreClinical	1.8615142064277845
PreClinical	1.2884379064763496
PreClinical	1.465731257187536
PreClinical	2.218830731350714
PreClinical	1.485350654
PreClinical	1.7488558934899565
PreClinical	1.4661647373800113
Clinical	2.3039602306118434
Clinical	1.8703340943803224
Clinical	1.914619804342645
Clinical	1.7395365251144193
Clinical	2.5080526028799475
Clinical	2.592750182885174
Clinical	2.466949291
